# An auto-generated ADP-ribosyl-cysteine degron drives DTX2-dependent turnover of PARP7

**DOI:** 10.64898/2026.10.26.761924

**Authors:** Chunsong Yang, Krzysztof Wierbiłowicz, Hyukjin Jang, Joshua S Wu, Sara C Buch-Larsen, Grant R Diefenderfer, Thomas L Genetta, Jesper V Olsen, James M Larner, Michael L Nielsen, Aakrosh Ratan, Bryce M Paschal

## Abstract

The mono-ADP-ribosyltransferase PARP7 exerts negative feedback on androgen receptor (AR) signaling by generating an ADP-ribosyl-cysteine degron on AR that marks it for degradation. Here we show that the protein half-life of PARP7 is set by cysteine auto-ADP-ribosylation, providing a mechanism for temporal control of its feedback on AR-dependent transcription in prostate cancer cells. ADP-ribosyl-cysteine in the PARP7 catalytic domain constitutes a degron read by the E3 ligase DTX2, driving PARP7 polyubiquitination and proteasomal degradation. Thus, the same E3 is used to degrade both PARP7 and its substrate AR. Using label-free mass spectrometry, we identify the AP-1 factor c-JUN as a PARP7 substrate and show that ADP-ribosylated c-JUN accumulates upon DTX2 depletion. ADP-ribosyl degron formation is dependent on NAD^+^ availability since depleting NAD^+^ pharmacologically or under hypoxia prevents degron formation and stabilizes PARP7 in a catalytically constrained state that compromises its feedback activity. Correlations between PARP7 expression and hypoxia signatures in prostate tumors, together with sensitivity to the PARP7-selective inhibitor RBN-2397 across cancer lines, nominate hypoxic, NAD^+^ depleted contexts as heightened vulnerability to PARP7-targeting agents. Marking transcription factors for degradation by covalent ADP-ribosylation is emerging as a distinct mode of transcriptional control.
