## Supplementary Table for "An auto-generated ADP-ribosyl-cysteine degron drives DTX2-dependent turnover of PARP7"

### Sheet: Paschal_collab_ADPr_sites_quant
Supplementary Table. Identified ADP-ribosylation sites by Mass Spectra Analysis.
Protein and ADPr site information							PC3AR / PC3AR_R1881			Intensity values (log2 transformed, n=3/4 filtered, imputed from normal distribution)								Advanced information							Raw intensity values								IDs
Protein (canonical)	Protein names	Gene name (primary)	Amino acid	Positions (canonical)	Localization prob	Sequence window	Ratio (log2)	p-value (-log10)	q-value (permutation-based FDR @ s0=0.5)	PC3AR_01 (TOTAL)	PC3AR_02 (TOTAL)	PC3AR_03 (TOTAL)	PC3AR_04 (TOTAL)	PC3AR_R1881_01 (TOTAL)	PC3AR_R1881_02 (TOTAL)	PC3AR_R1881_03 (TOTAL)	PC3AR_R1881_04 (TOTAL)	Intensity	PEP	Score	Delta score	Score for localization	Charge	Mass error [ppm]	PC3AR_01	PC3AR_02	PC3AR_03	PC3AR_04	PC3AR_R1881_01	PC3AR_R1881_02	PC3AR_R1881_03	PC3AR_R1881_04	id (EVIDENCE)	id (SITE)
P17676	CCAAT/enhancer-binding protein beta	CEBPB	C	11	0.999	_____MQRLVAWDPACLPLPPPPPAFKSMEV	-5.78426	1.26749	0.1728	16.7301	16.7257	17.2393	16.5155	24.3756	25.3208	25.4873	15.739	219000000	1.19e-07	94.281	88.321	94.281	3	0.44089					21800000	41900000	47000000		34507;34508;34509;34510;34511;34512	16
P05412	Transcription factor AP-1	JUN	C	99	1	SNGHITTTPTPTQFLCPKNVTDEQEGFAEGF	-4.70713	1.41407	0.2318	16.9592	17.9792	16.5146	15.4481	23.5379	24.3897	22.3219	16.295	151000000	4.76e-15	145.02	140.22	145.02	3	-0.22687					12200000	22000000	5240000		30456;30457;30458;30459;30460;30461;30462;30463;30464;30465;30466;30467	13
P10275	Androgen receptor	AR	C	519	0.999	YPGGMVSRVPYPSPTCVKSEMGPWMDSYSGP	-4.23875	2.32661	0.1752	18.9462	22.5436	18.0385	16.0878	24.686	24.8746	20.5267	20.0114	162000000	1.46e-05	99.283	80.151	99.283	3	-0.12313	505000	6110000	269000		27000000	30800000	1510000	1060000	70333;70334;70336;70337;70338;70339;70340;70341;70342;70343;70344;70345;70346;70347;70348;70349	15
P10275	Androgen receptor	AR	C	406	1	NPLDYGSAWAAAAAQCRYGDLASLHGAGAAG	-2.48459	1.08684	0.4002	17.6901	15.6589	16.5263	16.0939	18.8624	19.6275	17.3193	21.5479	45900000	1.44e-05	85.737	76.006	85.737	3	-0.31074					477000	810000		3070000	20960;20961;20962;20963;20964	14
P06748	Nucleophosmin	NPM1	S	195	1	DFDDEEAEEKAPVKKSIRDTPAKNAQKSNQN	-2.46009	0.796972	0.595733	22.7232	21.3077	16.4493	18.5823	24.1817	24.1943	18.5641	19.2334	107000000	0.000281	98.233	73.188	98.233	3	-0.0076506	6920000	2600000		392000	19000000	19200000	388000	616000	51460;51461;51462;51463;51464;51465;51466;51467;51468;51469;51470	81
Q8N257	Histone H2B type 3-B	HIST3H2BB	S	7	1	_________MPDPSKSAPAPKKGSKKAVTKA	-2.01295	0.636671	0.6724	21.2004	17.4295	16.582	15.4515	20.4389	23.3716	16.9318	19.4444	43700000	1.78e-06	115.29	98.513	64.42	3	-0.068876	2410000				1420000	10900000		713000	43442;43443;43444;43445;43446	129
Q14978	Nucleolar and coiled-body phosphoprotein 1	NOLC1	S	508	1	KPQKVAGGAAPSKPASAKKGKAESSNSSSSD	-1.67461	1.05658	0.6132	16.3615	17.1276	16.2059	16.4039	20.4287	20.6589	16.1165	17.9206	7830000	8.45e-08	118.73	93.766	118.73	3	0.06935					1410000	1660000			65902;65903;65904;65905;65906	59
P58876	Histone H2B type 1-D	HIST1H2BD	K	6	0.9	__________MPEPTKSAPAPKKGSKKAVTK	-1.01758	0.332413	0.970827	16.9357	19.9097	17.9267	19.915	17.9752	19.0345	19.9622	19.6868	10200000	1.92e-06	113.22	78.96	81.92	3	0.23438		985000	249000	989000	258000	537000	1020000	844000	43856;43862;43866;43874;43880	48
P06748	Nucleophosmin	NPM1	S	207	1	VKKSIRDTPAKNAQKSNQNGKDSKPSSTPRS	-0.817527	0.730465	0.94616	17.7322	15.4627	15.3265	16.5287	18.1489	18.9459	16.9618	16.2933	38800000	1.65e-15	157.2	127.62	157.2	3	-0.13496	218000				291000	505000			52571;52572	82
P33778	Histone H2B type 1-B	HIST1H2BB	S	7	1	_________MPEPSKSAPAPKKGSKKAITKA	-0.802853	0.574884	1	23.3298	24.9114	20.0787	21.6158	23.5198	25.5332	19.8771	21.7576	216000000	4.37e-10	164.65	140.23	64.42	3	-0.068876	10500000	31600000	1110000	3210000	12000000	48600000	963000	3550000	43790;43791;43792;43793;43794;43795;43800;43802;43803;43804;43805;43806;43807;43808;43809;43811;43813;43814;43815;43845;43846;43847;43848	112
P62805	Histone H4	HIST1H4A	S	2	1	______________MSGRGKGGKGLGKGGAK	-0.797785	0.233952	0.972156	21.0779	22.771	19.541	16.2882	22.3724	23.0158	18.6716	17.3028	64400000	5.09e-05	117.89	70.287	117.89	3	-0.052502	2210000	7160000	763000	80000	5430000	8480000	418000		50907;50908;50909;50910;50911;50912;50913;50914;50915;50916;50917;50918;50919;50920;50921;50922;50923;50924;50925;50926;50927;50928;50929	119
P06899	Histone H2B type 1-J;Histone H2B type 1-C/E/F/G/I;Histone H2B type 2-E	HIST1H2BJ	S	7	1	_________MPEPAKSAPAPKKGSKKAVTKA	-0.794631	1.10579	0.741333	26.677	29.3867	24.0517	25.1259	27.2283	29.0099	24.0483	25.1264	3310000000	4.84e-15	172.8	150.44	64.42	3	-0.068876	107000000	702000000	17400000	36600000	157000000	541000000	17300000	36600000	43497;43498;43499;43500;43501;43502;43503;43504;43506;43507;43508;43509;43510;43511;43512;43513;43514;43515;43516;43517;43518;43519;43520;43521;43522;43523;43524;43525;43526;43527;43528;43529;43530;43531;43532;43533;43534;43535;43536;43537;43538;43539;43540;43541;43542;43543;43544;43545;43546;43547;43548;43549;43550;43551;43552;43553;43554;43555;43556;43557;43558;43559;43560;43561;43562;43563;435…	84
P23527	Histone H2B type 1-O	HIST1H2BO	S	7	1	_________MPDPAKSAPAPKKGSKKAVTKA	-0.730659	0.444425	1	23.5455	25.5553	19.9163	22.9454	23.0618	25.9761	20.7677	22.4659	333000000	1.12e-08	144.17	121.84	64.42	3	-0.068876	12200000	49300000	989000	8080000	8760000	66000000	1790000	5790000	43371;43372;43373;43374;43375;43376;43377;43378;43379;43380;43381;43382;43383;43384;43385;43386;43387;43388;43389;43390;43391;43392;43393;43394;43395;43396;43397;43398;43399;43400;43401;43402;43433;43434;43435;43436;43437	107
P09874	Poly [ADP-ribose] polymerase 1	PARP1	S	499	1	EVKAEPVEVVAPRGKSGAALSKKSKGQVKEE	-0.71349	0.452378	0.981543	27.6136	29.0162	25.5502	25.289	28.7927	28.8258	24.3878	25.4179	4260000000	5.98e-24	195.38	189.73	110.39	3	-0.0092698	205000000	543000000	49100000	41000000	465000000	476000000	22000000	44800000	993;14699;14700;14701;14702;14704;14705;14706;14707;14708;14709;14710;14711;14712;14713;14714;14716;14717;14718;14719;14720;14739;14740;14741;14744;14746;14747;14748;14750;14754;14755;14757;14758;14759;14761;14762;14765;14767;14768;14769;14770;14772;14773;14775;14782;14786;14787;14788;14792;14793;14797;14799;14800;14801;14802;14803;14806;14812;14813;14814;14815;14821;14822;14824;14826;14830;14835…	88
Q96RE7	Nucleus accumbens-associated protein 1	NACC1	C	178	1	VSRVKTEQQESDSVQCMPVAKRLWDSGQKEA	-0.690705	0.171637	0.884452	19.8057	22.3979	16.5148	16.3568	21.5088	22.4737	16.8029	15.5857	33300000	4.24e-08	117.18	105.53	117.18	3	0.12456	916000	5530000			2980000	5820000			68628;68629;68630;68631;68632;68635;68636;68637;68638	24
P06899	Histone H2B type 1-J;Histone H2B type 1-C/E/F/G/I;Histone H2B type 2-E	HIST1H2BJ	S	15	1	_MPEPAKSAPAPKKGSKKAVTKAQKKDGKKR	-0.661394	0.132856	0.853738	18.0669	24.842	17.4672	16.329	18.1908	25.4883	16.8399	17.2473	87600000	2.01e-09	152.7	132.11	114.89	3	0.029387	275000	30100000			299000	47100000			49131;49134;49138;49143;49146;49176;49177;49178;49179;49180	85
Q99879	Histone H2B type 1-M	HIST1H2BM	S	7	1	_________MPEPVKSAPVPKKGSKKAINKA	-0.650919	0.648773	1	24.3032	26.3576	21.4365	22.1441	24.4016	26.1954	21.3633	22.2074	355000000	1.92e-06	105.65	95.849	47.603	3	0.52724	20700000	86000000	2840000	4630000	22200000	76800000	2700000	4840000	43930;43931;43932;43933;43934;43935;43937;43938;43939;43940;43941;43942;43943;43944;43945;43946;43947;43971;43972;43973;49439;49440	130
P84243	Histone H3.2;Histone H3.1;Histone H3;Histone H3.3;Histone H3.1t;Histone H3.3C	H3F3A	S	11	0.995	_____MARTKQTARKSTGGKAPRKQLATKAA	-0.632372	0.217215	0.907848	22.0388	28.2236	21.286	18.6127	24.0881	25.2091	19.7893	20.6808	748000000	6.3e-10	144.77	83.609	128.27	3	-0.088309	4310000	313000000	2560000	401000	17800000	38800000	906000	1680000	26785;26786;26787;26789;26790;26791;26792;26803;45891;45893;45896;45910;45911;45912;45913;45914;45915;45916;45917;45918;45919;54343;54344;54345;54346;54347;54348;54349;54350;54351;54352;54353;54354;54355;54356;54357;54358;54359;54360;54361;54362;54363;54364;54365;54366;54367;54368	120
P17096	High mobility group protein HMG-I/HMG-Y	HMGA1	S	8	0.999	________MSESSSKSSQPLASKQEKDGTEK	-0.601061	0.233623	0.92552	24.4996	24.9383	20.9837	20.5179	24.52	25.5988	20.878	19.9063	237000000	1.92e-22	178.15	162.76	160.18	3	-0.023267	23700000	32200000	2070000	1500000	24100000	50800000	1930000	983000	49652;49653;49654;49655;49656;49657;49658;49659;49662;49663;49666;49667;49668;49669;49670;49671;49673;49674;54107;54108;54109;54110;54111;54112;54113;54114;54115	103
Q9H4L4	Sentrin-specific protease 3	SENP3	S	44	1	RERLRWPPPPKPRLKSGGGFGPDPGSGTTVP	-0.48807	0.207541	0.917145	18.8311	16.4873	18.5435	16.5284	19.8576	20.471	17.8942	15.8229	10500000	6.15e-23	190.82	181.83	190.82	3	-0.092904	466000				950000	1450000			50355;50356;50357	133
Q93077	Histone H2A type 1-J;Histone H2A type 1-H;Histone H2A.J;Histone H2A type 2-C;Histone H2A type 2-A;Histone H2A type 1;Histone H2A type 1-C;Histone H2A type 1-D;Histone H2A type 3;Histone H2A type 1-B/E;Histone H2A type 1-A;Histone H2A type 2-B	HIST1H2AC	S	2	1	______________MSGRGKQGGKARAKAKT	-0.440462	0.167339	0.87256	19.0491	21.8507	16.2925	16.9118	19.6442	21.4892	16.6658	16.6371	13200000	5.89e-05	105.2	80.357	105.2	3	0.056614	542000	3780000			819000	2940000			50954;50955;50956;50957;50958;50959;50960;50961	94
Q14978	Nucleolar and coiled-body phosphoprotein 1	NOLC1	S	303	1	PYSSVPPPSAPPPKKSLGTQPPKKAVEKQQP	-0.408507	0.0916803	0.882455	22.1623	23.1133	18.3728	18.7066	23.6713	24.2765	18.023	16.5201	137000000	2.94e-05	116.52	82.642	116.52	3	-0.13829	4690000	9070000	339000	428000	13400000	20300000	266000		51934;51935;51936;51937;51938;51939;51940;51941;51942;51943;51944;51961;51963	58
P16402	Histone H1.3	HIST1H1D	S	205	1	PAKAKAPKPKAAKPKSGKPKVTKAKKAAPKK	-0.373126	0.115851	0.873243	17.9028	24.0605	17.6919	15.629	19.1309	20.798	18.2281	16.3065	37700000	4.96e-05	105.52	63.185	105.52	3	0.016555	245000	17500000	212000		574000	1820000	307000		220;50504;50505;50506;50507;50508	99
P06748	Nucleophosmin	NPM1	S	143	1	EEEEDVKLLSISGKRSAPGGGSKVPQKKVKL	-0.344295	0.0950788	0.856573	19.6694	23.1014	17.309	17.2631	21.1751	22.4939	16.5064	16.8709	29800000	5.14e-07	116.24	97.825	100.38	3	0.11144	834000	9000000			2370000	5910000			49258;49261;49263;49383;49384	79
P10412	Histone H1.4	HIST1H1E	S	150	1	AKKPKKATGAATPKKSAKKTPKKAKKPAAAA	-0.00443554	0.00103751	0.998533	16.8073	25.5391	16.9715	16.3107	18.5514	21.5487	17.0264	16.8092	60800000	2.83e-13	158.34	123.75	158.02	3	0.054623		48800000			384000	3070000			5558;5559;5560;5561;5562;5563;25062;25063;25064;25065;25066;25067;25068	96
Q96RN5	Mediator of RNA polymerase II transcription subunit 15	MED15	C	660	0.948	AMTAIHGPPITAPVVCTRKRRLEDDERQSIP	0		1	15.751	16.4658	16.4244	17.4611	15.7776	15.2396	16.0884	15.6655	45800000	4.21e-09	94.707	89.91	79.341	3	-0.0296									57392;57393;57394;57395	6
O43150	Arf-GAP with SH3 domain, ANK repeat and PH domain-containing protein 2	ASAP2	S	939	1	SNAMVLQPPAPMPRKSQATKLKPKRVKALYN	0.156791	0.0472731	0.90465	20.1807	16.7759	16.8473	15.5214	15.9325	20.8544	16.7615	16.4433	12700000	0.0217	49.715	24.877	49.715	3	-0.16943	1190000					1900000			52872;52873;52874;52875;52876;52877	71
P06748	Nucleophosmin	NPM1	S	139	1	ESEDEEEEDVKLLSISGKRSAPGGGSKVPQK	0.308419	0.129044	0.90363	21.4734	24.3878	19.1912	18.7719	22.0425	22.9119	17.6552	17.5916	64200000	8.38e-05	116.37	75.869	116.37	3	-0.27876	2910000	22000000	599000	448000	4320000	7890000	206000	198000	31873;31874;31875;31876;31877;31878;31879;31880;31881;31882;31883;31884;31885;31886;31887;31889;31890;31892;31893	78
P58876	Histone H2B type 1-D	HIST1H2BD	S	7	1	_________MPEPTKSAPAPKKGSKKAVTKA	0.320458	0.0884484	0.842723	24.4333	25.8786	20.496	22.8091	23.4437	26.1558	17.616	22.7086	359000000	4.37e-10	164.65	129.9	64.42	3	-0.068876	22700000	61700000	1480000	7350000	11400000	74800000	201000	6850000	43853;43855;43857;43858;43859;43864;43868;43870;43873;43875;43884;43885;43886;43889;43890;43921;43922;43923;43924;43925	118
P09874	Poly [ADP-ribose] polymerase 1	PARP1	S	519	0.999	SKKSKGQVKEEGINKSEKRMKLTLKGGAAVD	0.432784	0.177251	0.89735	16.6447	20.9899	17.9731	17.6944	19.735	19.3085	15.025	15.6816	33400000	6.27e-36	241.51	217.88	193.94	3	-0.10627		2080000			873000	649000			16010;16011;16012;16013	90
P09874	Poly [ADP-ribose] polymerase 1	PARP1	S	507	1	VVAPRGKSGAALSKKSKGQVKEEGINKSEKR	0.504194	0.298338	0.941242	22.755	27.1037	21.1856	20.2823	22.8233	24.3716	19.8578	19.4525	364000000	1.04e-28	254.53	209.25	117.52	3	-0.0092698	7080000	144000000	2390000	1280000	7420000	21700000	950000	717000	50250;50251;50252;50253;50254;50255;50256;50257;50258;50259;50260;50261;50262;50264;50265;50266;50267;50268;50269;50270;50271;50272;50273;50274;50275;50276;50277;51630;51631;51632;51633	91
Q08945	FACT complex subunit SSRP1	SSRP1	S	651	0.994	KMEKKSTPSRGSSSKSSSRQLSESFKSKEFV	0.591427	0.307151	0.987059	18.3159	22.8236	18.0411	16.4759	18.109	20.5613	17.3955	16.4315	15500000	7.02e-27	234.57	212.21	234.57	3	-0.0726	326000	7420000	270000		283000	1550000			54534;54535;54536;54537;54538	124
P16403	Histone H1.2	HIST1H1C	S	150	1	AKKPKKAAGGATPKKSAKKTPKKAKKPAAAT	1.04734	0.326568	0.9139	20.073	25.0763	18.1297	16.9174	19.9398	22.0126	15.7855	17.0911	56000000	1.49e-13	166.65	139.12	166.65	3	0.18215	1100000	35400000	287000		1010000	4230000			110;111;112;113;114;115;116;117;118;119;24758;24759;24760;24761;24762	101
P06748	Nucleophosmin	NPM1	S	137	0.985	DAESEDEEEEDVKLLSISGKRSAPGGGSKVP	1.18589	1.02	0.670914	17.4887	17.3669	17.1979	18.2724	17.3906	16.3836	14.3701	16.5721	10800000	0.00155	81.972	41.248	74.173	3	-0.048291	184000								31888;31891	77
Q2KHR3	Glutamine and serine-rich protein 1	QSER1	C	186	0.927	FTSSTASIERALLRECSVIKHHQRPSGTQSI												4230000	7.09e-06	110.39	41.851	110.39	3	-0.34255									3300;3301	2
P31943	Heterogeneous nuclear ribonucleoprotein H;Heterogeneous nuclear ribonucleoprotein H, N-terminally processed;Heterogeneous nuclear ribonucleoprotein H2	HNRNPH1	C	267	0.901	GYGFGSDRFGRDLNYCFSGMSDHRYGDGGSS;GYGFGSDRFGRDLNYCFSGMSDHRYGDGGST												0	7.02e-09	122.46	103.33	122.46	3	-0.054522									7431	7
P78337	Pituitary homeobox 1	PITX1	C	156	1	RAKWRKRERNQQLDLCKGGYVPQFSGL____												6250000	4.13e-09	133.81	113.22	133.81	3	0.11493									9182;9183;42056;42057	10
O15014	Zinc finger protein 609	ZNF609	C	1290	0.999	GGEDADKARASPSVTCKSSSESKALDILQQH												5630000	4.82e-06	113.44	98.345	113.44	3	0.11812					507000	1110000			4995;4996;4997	12
Q15365	Poly(rC)-binding protein 1	PCBP1	C	194	0.943	MTIPYQPMPASSPVICAGGQDRCSDAAGYPH												13500000	0.00536	57.238	52.111	57.238	3	0.19912								2150000	69913	18
Q6KC79	Nipped-B-like protein	NIPBL	C	279	0.977	MRNAASFPLRSPQPVCSPAGSEGTPKGSRPP												24800000	5.07e-10	113.73	110.27	113.73	3	0.26123		19800000			977000	1540000			38137;52814;52815	19
Q96I24	Far upstream element-binding protein 3	FUBP3	C	460	0.962	PAPPHQNTFPPRSSGCFPNMAAKVNGNPHST												0	0.00231	54.343	33.758	52.495	3	0.05068									53780;53781;53782	22
Q9ULL5	Proline-rich protein 12	PRR12	C	331	0.968	CGGSYPSMGHRANLACSPLGGGEPSPGAGEP												5800000	1.41e-05	81.884	74.373	81.884	3	0.11728					1250000	2950000			4080	26
P30405	Peptidyl-prolyl cis-trans isomerase F, mitochondrial	PPIF	H	168	1	QFFICTIKTDWLDGKHVVFGHVKEGMDVVKK												839000	0.0144	56.013	38.117	56.013	3	0.35789									18907	36
P49916	DNA ligase 3	LIG3	H	522	0.993	IKYDGERVQVHKNGDHFSYFSRSLKPVLPHK												0	0.00205	68.536	53.745	68.536	3	0.18267									38968	37
P0CG47	Ubiquitin-60S ribosomal protein L40;Ubiquitin;60S ribosomal protein L40;Ubiquitin-40S ribosomal protein S27a;Ubiquitin;40S ribosomal protein S27a;Polyubiquitin-B;Ubiquitin;Polyubiquitin-C;Ubiquitin	UBB	R	54	0.949	DQQRLIFAGKQLEDGRTLSDYNIQKESTLHL												957000	0.000961	70.197	58.064	70.197	3	-0.36781									45154	52
Q9Y2H6	Fibronectin type-III domain-containing protein 3A	FNDC3A	R	532	0.994	KYDGEDLAYTVKNLRRSTKYKFKVIAYNSEG												175000000	0.00895	69.261	35.386	69.261	3	-2.1565									48585	53
Q14978	Nucleolar and coiled-body phosphoprotein 1	NOLC1	S	580	0.998	EEEEEKKKAAVVVSKSGSLKKRKQNEAAKEA												3420000	5.95e-12	147.26	121.53	147.26	3	-0.039453	292000	1630000							697;698	57
Q9UNQ2	Probable dimethyladenosine transferase	DIMT1	S	6	0.98	__________MPKVKSGAIGRRRGRQEQRRE												4110000	0.00337	66.962	49.066	66.962	3	0.019993	598000				535000	1210000			68622;68623	60
P07910	Heterogeneous nuclear ribonucleoproteins C1/C2;Heterogeneous nuclear ribonucleoprotein C-like 4;Heterogeneous nuclear ribonucleoprotein C-like 1;Heterogeneous nuclear ribonucleoprotein C-like 3;Heterogeneous nuclear ribonucleoprotein C-like 2	HNRNPC	S	171	0.98	SKRQRVSGNTSRRGKSGFNSKSGQRGSSKSG												2090000	0.00201	75.652	58.63	75.652	3	-0.55613									46924	65
O60701	UDP-glucose 6-dehydrogenase	UGDH	S	130	0.953	RIVQNSNGYKIVTEKSTVPVRAAESIRRIFD												2330000	1.07e-05	92.606	72.327	92.606	3	0.15003		2330000							24259	68
P46782	40S ribosomal protein S5;40S ribosomal protein S5, N-terminally processed	RPS5	S	52	0.997	DYIAVKEKYAKYLPHSAGRYAAKRFRKAQCP												2370000	0.00382	66.962	54.799	66.962	3	0.15611									73618;73619	69
O75494	Serine/arginine-rich splicing factor 10	SRSF10	S	219	0.973	KTRGTSKTDSKTHYKSGSRYEKESRKKEPPR												744000	0.0027	72.607	60.11	72.607	3	0.37408									58645	72
O75717	WD repeat and HMG-box DNA-binding protein 1	WDHD1	S	900	1	NSFSKSTNSSDVSAKSGAVTFSSQGRVNPFK												828000	0.0159	52.79	46.104	52.79	3	0.070232	390000				438000				50340;50341	73
P02545	Prelamin-A/C;Lamin-A/C	LMNA	S	12	1	____METPSQRRATRSGAQASSTPLSPTRIT												1960000	2.06e-06	102.52	87.64	102.52	3	-0.11334					267000				50298;50299	75
P06748	Nucleophosmin	NPM1	S	222	0.991	SNQNGKDSKPSSTPRSKGQESFKKQEKTPKT												5570000	6.27e-06	102.4	83.987	102.4	3	0.27031					227000	277000			7907;7908	76
P06748	Nucleophosmin	NPM1	S	149	0.989	KLLSISGKRSAPGGGSKVPQKKVKLAADEDD												11700000	4.98e-10	132.79	122.99	132.79	3	0.043114					1160000	1520000			49259;49260;49262;49385;49386	80
P06899	Histone H2B type 1-J	HIST1H2BJ	S	124	1	KHAVSEGTKAVTKYTSAK_____________												9510000	1.25e-06	144.77	116.8	144.77	3	0.71358	936000				480000	2240000			6268;6269;6270;6271	83
P06899	Histone H2B type 1-J;Histone H2B type 1-O;Histone H2B type 1-B;Histone H2B type 1-A;Histone H2B type 1-D;Histone H2B type 1-C/E/F/G/I;Histone H2B type 2-E;Histone H2B type 3-B;Histone H2B type 1-M;Histone H2B type 1-L	HIST1H2BJ	S	57	0.935	VYKVLKQVHPDTGISSKAMGIMNSFVNDIFE												5850000	5.13e-08	135.99	121.2	135.99	3	0.03542					418000	1110000			46267;46268;46270	87
P09874	Poly [ADP-ribose] polymerase 1	PARP1	S	504	0.999	PVEVVAPRGKSGAALSKKSKGQVKEEGINKS												2910000	1.67e-07	134.84	91.075	134.84	3	-0.12301		2700000							14743	89
P09874	Poly [ADP-ribose] polymerase 1;Poly [ADP-ribose] polymerase 3	PARP1	S	702	1	VEYEIDLQKMPLGKLSKRQIQAAYSILSEVQ												5270000	0.000148	105.52	67.217	105.52	3	0.17197		1380000			239000				37421;37422;37423	92
P10412	Histone H1.4	HIST1H1E	S	27	0.908	PAPAEKTPVKKKARKSAGAAKRKASGPPVSE												3950000	0.000982	84.817	42.481	84.817	3	0.12109		1920000	171000			272000			5093;5095;5096	95
P10412	Histone H1.4;Histone H1.5;Histone H1.3;Histone H1.2;Histone H1.1	HIST1H1E	S	89	0.99	EKNNSRIKLGLKSLVSKGTLVQTKGTGASGS												2230000	1.93e-08	120.57	101.29	120.57	3	0.012389		2230000							52300	97
P11388	DNA topoisomerase 2-alpha	TOP2A	S	1423	0.91	PVPKKNVTVKKTAAKSQSSTSTTGAKKRAAP												1680000	4.52e-10	125.97	111.09	125.97	3	0.25564	234000	336000				286000			55278	98
P16402	Histone H1.3	HIST1H1D	S	151	0.999	AKKPKKVAGAATPKKSIKKTPKKVKKPATAA												5450000	4.98e-07	116.03	91.601	68.224	3	0.17941		3150000				288000			51358;65874	100
P62807	Histone H2B type 1-O;Histone H2B type 1-B;Histone H2B type 1-A;Histone H2B type 1-D;Histone H2B type 1-C/E/F/G/I;Histone H2B type 2-E;Histone H2B type 3-B;Histone H2B type 1-M;Histone H2B type 1-L	HIST1H2BC	S	124	0.998	KHAVSEGTKAVTKYTSSK_____________												25100000	1.15e-08	171.56	148.45	171.56	3	0.026338	3880000	2930000			1970000			239000	6334;6335;6336;6337;6339;6340;6342	105
P25490	Transcriptional repressor protein YY1	YY1	S	159	0.999	DYIEQTLVTVAAAGKSGGGGSSSSGGGRVKK												2560000	0.000581	73.296	64.73	73.296	3	-0.17574	175000				394000	396000			50362	109
P25490	Transcriptional repressor protein YY1	YY1	S	187	0.997	VKKGGGKKSGKKSYLSGGAGAAGGGGADPGN												4130000	8.38e-13	143.46	134.2	143.46	3	0.060284	362000				791000				55072	110
P27694	Replication protein A 70 kDa DNA-binding subunit;Replication protein A 70 kDa DNA-binding subunit, N-terminally processed	RPA1	S	177	0.958	SKTFGKAAGPSLSHTSGGTQSKVVPIASLTP												2710000	0.000248	82.837	74.553	82.837	3	0.27376					853000				163;165	111
P35251	Replication factor C subunit 1	RFC1	S	1126	0.986	QDAIETDAMIKKKTKSSKPSKPEKDKEPRKG												2980000	0.00437	64.82	41.702	64.82	3	-0.080288					267000	447000			54028;54029	114
P35659	Protein DEK	DEK	S	211	0.928	SKKTCSKGSKKERNSSGMARKAKRTKCPEIL												1800000	8.56e-06	110.39	95.596	110.39	3	-0.054863									9184	115
P35659	Protein DEK	DEK	S	279	0.999	KPKQKATSKSKKSVKSANVKKADSSTTKKNQ												2050000	0.000335	93.178	62.786	93.178	3	0.075005	243000	361000				385000			54756	116
Q08945	FACT complex subunit SSRP1	SSRP1	S	648	0.942	VKVKMEKKSTPSRGSSSKSSSRQLSESFKSK												11100000	2.08e-13	190.57	190.57	190.57	3	0.054791		5890000			254000	317000			26805;26807	123
Q15054	DNA polymerase delta subunit 3	POLD3	S	284	0.991	SVTEPKLATPAGLKKSSKKAEPVKVLQKEKK												4160000	1.04e-08	131.17	108.81	131.17	3	0.16507		4160000							28652	126
Q15397	Pumilio domain-containing protein KIAA0020	PUM3	S	13	0.906	___MEVKGKKQFTGKSTKTAQEKNRFHKNSD												3170000	0.00281	71.614	63.57	71.451	3	0.10916									44672;44673;44674;44675	127
Q5SSJ5	Heterochromatin protein 1-binding protein 3	HP1BP3	S	176	1	MDAILTEAIKACFQKSGASVVAIRKYIIHKY												2370000	3.14e-07	125.74	91.861	125.74	3	0.96393									50334;50335	128
Q99880	Histone H2B type 1-L	HIST1H2BL	S	7	1	_________MPELAKSAPAPKKGSKKAVTKA												10200000	9.33e-08	124.42	115.86	64.42	3	-0.068876		2710000				1250000		620000	43456;43457;43459;43460;43461	131
Q9H0A0	N-acetyltransferase 10	NAT10	S	990	0.992	VLNKAGPNASIISLKSDKKRKLEAKQEPKQS												2830000	1.97e-24	202.32	187.44	202.32	3	0.1213									1764	132
Q9Y3B9	RRP15-like protein	RRP15	S	203	0.968	VKEAGSSMRKRAKLISTVSKKDFISVLRGMD												1970000	0.0208	55.235	36.103	55.235	3	0.16368					330000				30738	134
Q9Y5B9	FACT complex subunit SPT16	SUPT16H	S	1027	0.938	QSRSMSRKRKASVHSSGRGSNRGSRHSSAPP												1120000	0.015	50.088	45.184	50.088	3	0.11586									5453	135
